# Programmed DNA elimination was present in the last common ancestor of *Caenorhabditis* nematodes

**DOI:** 10.1101/2025.10.23.681605

**Authors:** Lewis Stevens, Simo Sun, Nami Haruta, Yasunobu Maeda, Leyun Xiao, Naoki Uwatoko, Manuela Kieninger, Kazuki Sato, Akemi Yoshida, Dominic Absolon, Joanna Collins, Asako Sugimoto, Taisei Kikuchi, Mark Blaxter

## Abstract

In most organisms, all cells inherit the same genome, and many mechanisms exist to preserve its integrity across cell divisions. Programmed DNA elimination (PDE), the targeted removal of specific genomic regions from somatic cell lineages during early embryogenesis, is a striking exception. Since its discovery in parasitic nematodes over a century ago, PDE has been observed in diverse eukaryotes, including ciliates, arthropods, and vertebrates. However, the mechanisms, functions, and evolutionary origins of PDE remain poorly understood. Here, we describe the discovery of PDE in three species of the free-living nematode genus *Caenorhabditis*. Multiple genomic regions are precisely eliminated from somatic cells during early embryogenesis, resulting in chromosome fragmentation and the loss of key germline genes. The sites of elimination are strongly associated with conserved sequence motifs that likely direct DNA breakage. Comparative analyses indicate that PDE was present in the last common ancestor of *Caenorhabditis* and subsequently lost early during the evolution of many species, including *C. elegans*. The presence of PDE in the ancestors of one of biology’s most important model organisms, together with recent discoveries in other eukaryotic lineages, reveals PDE to be a far more widespread and significant feature of evolution and development than previously recognised.
