## Supplementary material for "Programmed DNA elimination was present in the last common ancestor of *Caenorhabditis* nematodes": Data S1

### Sheet: DataS1 SFE locations
			Sequence For Elimination							motif-1				motif-2
Species	Chromosome	Telomere addition site	Start (bp)	Stop (bp)	Score	Strand	Distance from break site (bp)	Gap length (bp)	Inverted motif-1?	Start (bp)	Stop (bp)	Score	Strand	Start (bp)	Stop (bp)	Score	Strand
C. auriculariae	I	329274	329283	329318	32.943799999999996	-	9	10	N	329304	329318	20.3708	-	329283	329294	12.573	-
C. auriculariae	I	7638793	7638754	7638791	34.3146	+	2	12	N	7638754	7638768	22.6629	+	7638780	7638791	11.6517	+
C. auriculariae	I	7642713	7642716	7642751	35.6405	-	3	10	N	7642737	7642751	21.3034	-	7642716	7642727	14.3371	-
C. auriculariae	I	18031844	18031803	18031840	31.6967	+	4	12	N	18031803	18031817	21.0787	+	18031829	18031840	10.618	+
C. auriculariae	II	17617	17621	17655	36.764	-	4	9	N	17641	17655	22.6629	-	17621	17632	14.1011	-
C. auriculariae	II	6428366	6428331	6428366	35.7528	+	0	10	N	6428331	6428345	20.4494	+	6428355	6428366	15.3034	+
C. auriculariae	II	6451182	6451186	6451223	27.07863	-	4	12	N	6451209	6451223	18.7865	-	6451186	6451197	8.29213	-
C. auriculariae	II	18552571	18552526	18552561	29.382	+	10	10	N	18552526	18552540	18.2921	+	18552550	18552561	11.0899	+
C. auriculariae	III	153358	153367	153401	33.3259	-	9	9	N	153387	153401	19.5169	-	153367	153378	13.809	-
C. auriculariae	III	8482094	8482037	8482083	28.86522	+	11	21	Y	8482037	8482051	21.0787	-	8482072	8482083	7.78652	+
C. auriculariae	III	8483434	8483434	8483475	33.561800000000005	-	0	16	Y	8483461	8483475	21.0787	+	8483434	8483445	12.4831	-
C. auriculariae	III	19044455	19044388	19044455	34.1685	+	0	42	N	19044388	19044402	19.8764	+	19044444	19044455	14.2921	+
C. auriculariae	IV	64120	64130	64165	31.6179	-	10	10	N	64151	64165	18.2921	-	64130	64141	13.3258	-
C. auriculariae	IV	6924762	6924722	6924762	33.5394	+	0	15	N	6924722	6924736	20.427	+	6924751	6924762	13.1124	+
C. auriculariae	IV	7184174	7184180	7184217	27.618	-	6	12	N	7184203	7184217	21.4607	-	7184180	7184191	6.1573	-
C. auriculariae	IV	18405029	18404984	18405019	36.2809	+	10	10	N	18404984	18404998	22.8202	+	18405008	18405019	13.4607	+
C. auriculariae	V	8506196	8506127	8506188	31.91009	+	8	36	Y	8506127	8506141	22.8202	-	8506177	8506188	9.08989	+
C. auriculariae	V	8579753	8579747	8579808	31.123599999999996	-	-6	36	N	8579794	8579808	18.3483	-	8579747	8579758	12.7753	-
C. auriculariae	V	18629394	18629351	18629386	36.3371	+	8	10	N	18629351	18629365	22.6629	+	18629375	18629386	13.6742	+
C. auriculariae	X	191545	191545	191586	35.0225	-	0	16	N	191572	191586	21.0787	-	191545	191556	13.9438	-
C. auriculariae	X	8708167	8708090	8708165	32.9438	+	2	50	Y	8708090	8708104	20.4494	-	8708154	8708165	12.4944	+
C. auriculariae	X	8799697	8799697	8799731	32.4494	-	0	9	N	8799717	8799731	17.573	-	8799697	8799708	14.8764	-
C. auriculariae	X	12835912	12835863	12835907	27.15732	+	5	19	N	12835863	12835877	18.2135	+	12835896	12835907	8.94382	+
C. auriculariae	X	13299083	13299083	13299117	29.977600000000002	-	0	9	N	13299103	13299117	16.8652	-	13299083	13299094	13.1124	-
C. auriculariae	X	18348163	18348099	18348163	36.101200000000006	+	0	39	N	18348099	18348113	21.0787	+	18348152	18348163	15.0225	+
C. monodelphis	I	19978	19993	20046	36.1628	-	15	29	N	20033	20046	19.5111	-	19993	20004	16.6517	-
C. monodelphis	I	9804173	9804103	9804164	28.4949	+	9	37	N	9804103	9804116	16.9556	+	9804153	9804164	11.5393	+
C. monodelphis	I	9891807	9891817	9891871	31.0586	-	10	30	N	9891858	9891871	16.7889	-	9891817	9891828	14.2697	-
C. monodelphis	I	18589543	18589471	18589543	37.8723	+	0	48	N	18589471	18589484	19.3667	+	18589532	18589543	18.5056	+
C. monodelphis	II	14695	14704	14781	33.6691	-	9	53	N	14768	14781	16.4444	-	14704	14715	17.2247	-
C. monodelphis	II	6653879	6653793	6653870	36.5914	+	9	53	N	6653793	6653806	19.3667	+	6653859	6653870	17.2247	+
C. monodelphis	II	6773865	6773865	6773942	35.727	-	0	53	N	6773929	6773942	18.3	-	6773865	6773876	17.427	-
C. monodelphis	II	13636651	13636588	13636651	34.336	+	0	39	N	13636588	13636601	18.1	+	13636640	13636651	16.236	+
C. monodelphis	II	13662587	13662587	13662651	29.3836	-	0	40	N	13662638	13662651	18.8667	-	13662587	13662598	10.5169	-
C. monodelphis	III	19931	19931	19970	33.2471	-	0	15	N	19957	19970	17.0111	-	19931	19942	16.236	-
C. monodelphis	III	10128561	10128499	10128544	23.2097	+	17	21	N	10128499	10128512	15.3333	+	10128533	10128544	7.8764	+
C. monodelphis	III	10130232	10130231	10130281	34.566	-	-1	26	N	10130268	10130281	20.6222	-	10130231	10130242	13.9438	-
C. monodelphis	III	20010628	20010549	20010611	28.3691	+	17	38	N	20010549	20010562	17.1556	+	20010600	20010611	11.2135	+
C. monodelphis	IV	52103	52114	52172	22.2017	-	11	34	N	52159	52172	13.0444	-	52114	52125	9.1573	-
C. monodelphis	IV	10944038	10943959	10944038	34.8803	+	0	55	N	10943959	10943972	17.6556	+	10944027	10944038	17.2247	+
C. monodelphis	IV	10958457	10958457	10958549	29.8743	-	0	68	N	10958536	10958549	16.1889	-	10958457	10958468	13.6854	-
C. monodelphis	IV	16255137	16255060	16255143	28.3063	+	-6	59	N	16255060	16255073	12.7333	+	16255132	16255143	15.573	+
C. monodelphis	IV	16315790	16315799	16315861	33.8218	-	9	38	N	16315848	16315861	18.8667	-	16315799	16315810	14.9551	-
C. monodelphis	V	120024	120024	120063	33.2471	-	0	15	N	120050	120063	17.0111	-	120024	120035	16.236	-
C. monodelphis	V	9048834	9048783	9048834	31.5645	+	0	27	N	9048783	9048796	15.7667	+	9048823	9048834	15.7978	+
C. monodelphis	V	9050124	9050131	9050192	27.084	-	7	37	N	9050179	9050192	13.5222	-	9050131	9050142	13.5618	-
C. monodelphis	V	20944108	20944022	20944099	33.6691	+	9	53	N	20944022	20944035	16.4444	+	20944088	20944099	17.2247	+
C. monodelphis	X	46284	46293	46347	36.1628	-	9	30	N	46334	46347	19.5111	-	46293	46304	16.6517	-
C. monodelphis	X	8921840	8921785	8921839	31.5449	+	1	30	N	8921785	8921798	16.5	+	8921828	8921839	15.0449	+
C. monodelphis	X	8986940	8986943	8986996	22.8689	-	3	29	N	8986983	8986996	16.6667	-	8986943	8986954	6.20225	-
C. monodelphis	X	15997345	15997284	15997345	21.502	+	0	37	N	15997284	15997297	11.3222	+	15997334	15997345	10.1798	+
C. monodelphis	X	16032226	16032236	16032277	23.6389	-	10	17	Y	16032264	16032277	5.13333	+	16032236	16032247	18.5056	-
C. monodelphis	X	17394178	17394135	17394175	27.8662	+	3	16	N	17394135	17394148	12.9111	+	17394164	17394175	14.9551	+
C. parvicauda	II	17202896	17202842	17202866	33.4954	+	30	NA	NA	NA	NA	NA	NA	NA	NA	NA	NA
C. parvicauda	III	9382178	9382122	9382146	31.7156	+	32	NA	NA	NA	NA	NA	NA	NA	NA	NA	NA
C. parvicauda	III	9587213	9587240	9587264	33.6789	-	27	NA	NA	NA	NA	NA	NA	NA	NA	NA	NA
C. parvicauda	III	16333074	16333017	16333041	38.789	+	33	NA	NA	NA	NA	NA	NA	NA	NA	NA	NA
C. parvicauda	IV	16034902	16034846	16034870	37.578	+	32	NA	NA	NA	NA	NA	NA	NA	NA	NA	NA
C. parvicauda	X	500636	500668	500692	35.5413	-	32	NA	NA	NA	NA	NA	NA	NA	NA	NA	NA
C. parvicauda	X	8264081	8264026	8264050	37.6147	+	31	NA	NA	NA	NA	NA	NA	NA	NA	NA	NA
C. parvicauda	X	8616169	8616201	8616225	33.9633	-	32	NA	NA	NA	NA	NA	NA	NA	NA	NA	NA
C. parvicauda	X	18211562	18211506	18211530	37.8807	+	32	NA	NA	NA	NA	NA	NA	NA	NA	NA	NA
C. parvicauda	SCAFFOLD_210	9324	9266	9290	34.633	+	34	NA	NA	NA	NA	NA	NA	NA	NA	NA	NA
