## Supplementary material for "Programmed DNA elimination was present in the last common ancestor of *Caenorhabditis* nematodes": Data S2

### Sheet: DataS2 Eliminated genes
Species	Transcript ID	Chromosome	Start (bp)	Stop (bp)	Orthogroup ID	Single or multi-copy	Copy in retained?	Sequences in Orthogroup (n)	Sequences in Orthogroup from this species (n)	Sequences in Orthogroup from this species that are eliminated (n)	C. elegans sequences in Orthogroup (n)	C. elegans transcript IDs	C. elegans locus names	InteProScan domains
C. auriculariae	CAUJ4_0100000100.t2	I	6362	8668	OG0017994	multi	Eliminated DNA only	9	9	9	0
C. auriculariae	CAUJ4_0100000200.t2	I	14698	21464	OG0000076	multi	Copy in retained DNA	533	14	13	0			Helitron helicase-like domain at N-terminus;Domain of unknown function (DUF6570);Macro domain
C. auriculariae	CAUJ4_0100000300.t1	I	134530	137027	OG0017994	multi	Eliminated DNA only	9	9	9	0
C. auriculariae	CAUJ4_0100000400.t1	I	137175	146782	OG0000076	multi	Copy in retained DNA	533	14	13	0			Helitron helicase-like domain at N-terminus;PIF1-like helicase;Domain of unknown function (DUF6570);Macro domain
C. auriculariae	CAUJ4_0100000500.t1	I	160677	163174	OG0017994	multi	Eliminated DNA only	9	9	9	0
C. auriculariae	CAUJ4_0100000600.t1	I	163320	172934	OG0000076	multi	Copy in retained DNA	533	14	13	0			Helitron helicase-like domain at N-terminus;Domain of unknown function (DUF6570);Macro domain;PIF1-like helicase
C. auriculariae	CAUJ4_0100000700.t1	I	174198	175038	OG0038985	multi	Eliminated DNA only	2	2	2	0
C. auriculariae	CAUJ4_0100000800.t1	I	180459	182956	OG0017994	multi	Eliminated DNA only	9	9	9	0
C. auriculariae	CAUJ4_0100000900.t1	I	183102	192710	OG0000076	multi	Copy in retained DNA	533	14	13	0			Helitron helicase-like domain at N-terminus;PIF1-like helicase;Domain of unknown function (DUF6570);Macro domain
C. auriculariae	CAUJ4_0100001000.t1	I	204120	206617	OG0017994	multi	Eliminated DNA only	9	9	9	0
C. auriculariae	CAUJ4_0100001100.t1	I	206763	216375	OG0000076	multi	Copy in retained DNA	533	14	13	0			Helitron helicase-like domain at N-terminus;Domain of unknown function (DUF6570);PIF1-like helicase;Macro domain
C. auriculariae	CAUJ4_0100001200.t1	I	217639	218479	OG0038985	multi	Eliminated DNA only	2	2	2	0
C. auriculariae	CAUJ4_0100001300.t1	I	221410	222125	OG0017994	multi	Eliminated DNA only	9	9	9	0
C. auriculariae	CAUJ4_0100001400.t2	I	226307	236382	OG0000076	multi	Copy in retained DNA	533	14	13	0			Macro domain;PIF1-like helicase;Helitron helicase-like domain at N-terminus;Domain of unknown function (DUF6570)
C. auriculariae	CAUJ4_0100001500.t3	I	241639	243913	OG0017994	multi	Eliminated DNA only	9	9	9	0
C. auriculariae	CAUJ4_0100001600.t2	I	246836	254606	OG0000076	multi	Copy in retained DNA	533	14	13	0			Macro domain;PIF1-like helicase;Domain of unknown function (DUF6570);Helitron helicase-like domain at N-terminus
C. auriculariae	CAUJ4_0100001700.t1	I	254563	256486	OG0031232	multi	Eliminated DNA only	3	3	3	0
C. auriculariae	CAUJ4_0100001800.t2	I	265698	268361	OG0031232	multi	Eliminated DNA only	3	3	3	0
C. auriculariae	CAUJ4_0100001900.t2	I	272523	273893	OG0054802	single	-	1	1	1	0
C. auriculariae	CAUJ4_0100002000.t1	I	273942	278164	OG0023664	multi	Copy in retained DNA	5	5	3	0
C. auriculariae	CAUJ4_0100002100.t1	I	280782	281323	OG0000059	multi	Copy in retained DNA	586	36	3	0			Tc3 transposase
C. auriculariae	CAUJ4_0100002200.t1	I	283580	287090	OG0000002	multi	Copy in retained DNA	1752	70	7	1	W06G6.2		Endonuclease-reverse transcriptase
C. auriculariae	CAUJ4_0100002300.t1	I	287150	290059	OG0054803	single	-	1	1	1	0
C. auriculariae	CAUJ4_0100002400.t1	I	297293	297923	OG0013894	multi	Copy in retained DNA	23	23	1	0
C. auriculariae	CAUJ4_0100002500.t2	I	302208	303245	OG0000059	multi	Copy in retained DNA	586	36	3	0			Helix-turn-helix domain
C. auriculariae	CAUJ4_0100002600.t1	I	303515	305382	OG0054804	single	-	1	1	1	0
C. auriculariae	CAUJ4_0100002700.t1	I	313555	317910	OG0000152	multi	Copy in retained DNA	350	5	1	0
C. auriculariae	CAUJ4_0100002800.t1	I	324656	327802	OG0000002	multi	Copy in retained DNA	1752	70	7	1	W06G6.2		Reverse transcriptase (RNA-dependent DNA polymerase)
C. auriculariae	CAUJ4_0200320700.t1	II	6428439	6429350	OG0016350	multi	Copy in retained DNA	12	11	9	0
C. auriculariae	CAUJ4_0200320800.t2	II	6433559	6435769	OG0001640	single	-	83	1	1	2	C09B9.2;F58D5.8
C. auriculariae	CAUJ4_0200320900.t1	II	6438939	6439241	OG0000093	multi	Copy in retained DNA	467	5	2	1	W08F4.1
C. auriculariae	CAUJ4_0200321000.t1	II	6444058	6444945	OG0016350	multi	Copy in retained DNA	12	11	9	0
C. auriculariae	CAUJ4_0200321100.t1	II	6446139	6447109	OG0016350	multi	Copy in retained DNA	12	11	9	0
C. auriculariae	CAUJ4_0200502300.t1	II	18559972	18560856	OG0000029	multi	Copy in retained DNA	867	54	5	1	F46F5.8
C. auriculariae	CAUJ4_0200502400.t1	II	18567858	18569168	OG0016798	multi	Copy in retained DNA	11	11	2	0
C. auriculariae	CAUJ4_0200502500.t1	II	18570045	18576760	OG0016798	multi	Copy in retained DNA	11	11	2	0
C. auriculariae	CAUJ4_0200502600.t2	II	18645542	18657134	OG0000076	multi	Copy in retained DNA	533	14	13	0			PIF1-like helicase;Helitron helicase-like domain at N-terminus;Macro domain;Domain of unknown function (DUF6570)
C. auriculariae	CAUJ4_0200502700.t2	II	18665007	18666943	OG0017994	multi	Eliminated DNA only	9	9	9	0
C. auriculariae	CAUJ4_0200502800.t2	II	18669339	18679808	OG0000076	multi	Copy in retained DNA	533	14	13	0			Domain of unknown function (DUF6570);Macro domain;Helitron helicase-like domain at N-terminus;PIF1-like helicase
C. auriculariae	CAUJ4_0200502900.t2	II	18683274	18685559	OG0017994	multi	Eliminated DNA only	9	9	9	0
C. auriculariae	CAUJ4_0200503000.t2	II	18693566	18705158	OG0000076	multi	Copy in retained DNA	533	14	13	0			PIF1-like helicase;Helitron helicase-like domain at N-terminus;Macro domain;Domain of unknown function (DUF6570)
C. auriculariae	CAUJ4_0200503100.t2	II	18731107	18741832	OG0000076	multi	Copy in retained DNA	533	14	13	0			PIF1-like helicase;Macro domain;Domain of unknown function (DUF6570);Helitron helicase-like domain at N-terminus
C. auriculariae	CAUJ4_0300503200.t1	III	114430	115017	OG0055214	single	-	1	1	1	0
C. auriculariae	CAUJ4_0300759900.t2	III	19044531	19048300	OG0023664	multi	Copy in retained DNA	5	5	3	0
C. auriculariae	CAUJ4_0300760000.t1	III	19050777	19051773	OG0055430	single	-	1	1	1	0
C. auriculariae	CAUJ4_0300760100.t1	III	19051906	19053203	OG0012738	single	-	33	1	1	0
C. auriculariae	CAUJ4_0400760200.t1	IV	49387	54203	OG0031315	multi	Copy in retained DNA	3	3	1	0
C. auriculariae	CAUJ4_0400760300.t1	IV	58240	58696	OG0001758	single	-	79	1	1	0
C. auriculariae	CAUJ4_0400848000.t1	IV	6926763	6929706	OG0001272	single	-	95	1	1	1	C38C10.3		Domain of unknown function (DUF508)
C. auriculariae	CAUJ4_0400848100.t1	IV	6934222	6943260	OG0017325	multi	Copy in retained DNA	10	10	2	0
C. auriculariae	CAUJ4_0400848200.t1	IV	6947057	6948225	OG0055533	single	-	1	1	1	0
C. auriculariae	CAUJ4_0400848300.t2	IV	6949242	6950274	OG0000029	multi	Copy in retained DNA	867	54	5	1	F46F5.8
C. auriculariae	CAUJ4_0400848400.t1	IV	6956086	6956406	OG0055534	single	-	1	1	1	0
C. auriculariae	CAUJ4_0400848500.t1	IV	6957546	6963172	OG0021636	single	-	6	1	1	0
C. auriculariae	CAUJ4_0400848600.t1	IV	7130605	7133376	OG0004463	multi	Copy in retained DNA	60	2	1	1	K11H3.7	twk-48	Ion channel
C. auriculariae	CAUJ4_0400848700.t1	IV	7134488	7136068	OG0039091	multi	Copy in retained DNA	2	2	1	0
C. auriculariae	CAUJ4_0400848800.t1	IV	7140656	7140978	OG0055535	single	-	1	1	1	0
C. auriculariae	CAUJ4_0400848900.t1	IV	7141170	7142007	OG0055536	single	-	1	1	1	0
C. auriculariae	CAUJ4_0400849000.t1	IV	7146877	7152833	OG0017325	multi	Copy in retained DNA	10	10	2	0
C. auriculariae	CAUJ4_0400849100.t1	IV	7157758	7158661	OG0018011	multi	Eliminated DNA only	9	4	4	0
C. auriculariae	CAUJ4_0400849200.t1	IV	7162311	7163214	OG0018011	multi	Eliminated DNA only	9	4	4	0
C. auriculariae	CAUJ4_0400849300.t1	IV	7167313	7169865	OG0021626	multi	Copy in retained DNA	6	5	2	0
C. auriculariae	CAUJ4_0400849400.t1	IV	7170123	7171026	OG0018011	multi	Eliminated DNA only	9	4	4	0
C. auriculariae	CAUJ4_0400849500.t1	IV	7177088	7179640	OG0021626	multi	Copy in retained DNA	6	5	2	0
C. auriculariae	CAUJ4_0400849600.t1	IV	7179898	7180801	OG0018011	multi	Eliminated DNA only	9	4	4	0
C. auriculariae	CAUJ4_0501163300.t1	V	8509190	8512615	OG0000733	multi	Copy in retained DNA	126	5	2	2	R06A4.2;T12E12.3	tebp-1;tebp-2
C. auriculariae	CAUJ4_0501163400.t2	V	8513315	8514305	OG0000059	multi	Copy in retained DNA	586	36	3	0			DDE superfamily endonuclease
C. auriculariae	CAUJ4_0501163500.t1	V	8516208	8522861	OG0000733	multi	Copy in retained DNA	126	5	2	2	R06A4.2;T12E12.3	tebp-1;tebp-2
C. auriculariae	CAUJ4_0501163600.t1	V	8526064	8538914	OG0000440	single	-	176	1	1	4	C12D8.1b;C36E6.1b;M01A10.1;ZK418.9a	fubl-1;fubl-3;fubl-4;fubl-2	Domain of unknown function (DUF1897);KH domain;KH domain;KH domain;KH domain
C. auriculariae	CAUJ4_0501163700.t3	V	8542804	8551278	OG0011245	single	-	49	1	1	1	C30G12.7	puf-8	Pumilio-family RNA binding repeat;Pumilio-family RNA binding repeat;Pumilio-family RNA binding repeat;Pumilio-family RNA binding repeat;Pumilio-family RNA binding repeat;Pumilio-family RNA binding repeat;Pumilio-family RNA binding repeat;Pumilio-family RNA binding repeat
C. auriculariae	CAUJ4_0501163800.t2	V	8562022	8575191	OG0002604	multi	Copy in retained DNA	67	2	1	1	F27D9.5	pcca-1	Biotin-requiring enzyme;Carbamoyl-phosphate synthase L chain, ATP binding domain;Biotin carboxylase C-terminal domain;Biotin carboxylase, N-terminal domain;Propionyl-coenzyme A carboxylase BT domain
C. auriculariae	CAUJ4_0501305100.t2	V	18633923	18636662	OG0039139	multi	Copy in retained DNA	2	2	1	0
C. auriculariae	CAUJ4_0501305200.t2	V	18639970	18647704	OG0003439	multi	Copy in retained DNA	63	3	1	0
C. auriculariae	CAUJ4_0501305300.t2	V	18651548	18652530	OG0000029	multi	Copy in retained DNA	867	54	5	1	F46F5.8
C. auriculariae	CAUJ4_0501305400.t1	V	18659871	18661955	OG0000076	multi	Copy in retained DNA	533	14	13	0
C. auriculariae	CAUJ4_0501305500.t1	V	18662285	18663355	OG0000080	multi	Copy in retained DNA	507	56	3	0			Transposase;DDE superfamily endonuclease
C. auriculariae	CAUJ4_0501305600.t3	V	18665748	18674271	OG0016350	multi	Copy in retained DNA	12	11	9	0
C. auriculariae	CAUJ4_0501305700.t1	V	18674441	18675647	OG0055879	single	-	1	1	1	0
C. auriculariae	CAUJ4_0501305800.t2	V	18678235	18679217	OG0000029	multi	Copy in retained DNA	867	54	5	1	F46F5.8
C. auriculariae	CAUJ4_0501305900.t2	V	18679808	18689627	OG0000076	multi	Copy in retained DNA	533	14	13	0
C. auriculariae	CAUJ4_0501306000.t1	V	18692560	18692830	OG0021668	single	-	6	1	1	0			Zinc finger, C3HC4 type (RING finger)
C. auriculariae	CAUJ4_0501306100.t1	V	18695523	18696894	OG0039149	multi	Copy in retained DNA	2	2	1	0
C. auriculariae	CAUJ4_0501306200.t1	V	18697206	18697963	OG0023664	multi	Copy in retained DNA	5	5	3	0
C. auriculariae	CAUJ4_0501306300.t1	V	18709994	18710875	OG0055880	single	-	1	1	1	0
C. auriculariae	CAUJ4_0501306400.t1	V	18712005	18712417	OG0031232	multi	Eliminated DNA only	3	3	3	0
C. auriculariae	CAUJ4_0601306500.t2	X	74607	79001	OG0014169	single	-	21	1	1	0			Protein of unknown function (DUF1258)
C. auriculariae	CAUJ4_0601306600.t2	X	80922	84287	OG0055881	single	-	1	1	1	0
C. auriculariae	CAUJ4_0601306700.t2	X	93982	98530	OG0014888	multi	Eliminated DNA only	17	17	17	0
C. auriculariae	CAUJ4_0601306800.t1	X	100214	101777	OG0014888	multi	Eliminated DNA only	17	17	17	0
C. auriculariae	CAUJ4_0601306900.t1	X	119408	120439	OG0000109	multi	Copy in retained DNA	422	7	1	3	F38E9.4;Y52B11A.19;Y61A9LA.9	hpo-39
C. auriculariae	CAUJ4_0601307000.t1	X	129000	134173	OG0031360	multi	Eliminated DNA only	3	3	3	0
C. auriculariae	CAUJ4_0601307100.t1	X	140444	141000	OG0016813	multi	Copy in retained DNA	11	11	9	0
C. auriculariae	CAUJ4_0601307200.t1	X	142715	146129	OG0000383	multi	Copy in retained DNA	197	4	1	3	B0280.5;C07G2.1a;R02F2.4	cpg-2;cpg-1	Chitin binding Peritrophin-A domain;Chitin binding Peritrophin-A domain;Chitin binding Peritrophin-A domain
C. auriculariae	CAUJ4_0601307300.t1	X	151366	163641	OG0000252	multi	Copy in retained DNA	263	3	1	0			MULE transposase domain
C. auriculariae	CAUJ4_0601307400.t1	X	164269	166471	OG0031361	multi	Eliminated DNA only	3	3	3	0
C. auriculariae	CAUJ4_0601307500.t1	X	171864	180508	OG0055882	single	-	1	1	1	0
C. auriculariae	CAUJ4_0601307600.t1	X	175482	175830	OG0014888	multi	Eliminated DNA only	17	17	17	0
C. auriculariae	CAUJ4_0601307700.t1	X	180615	185742	OG0014888	multi	Eliminated DNA only	17	17	17	0
C. auriculariae	CAUJ4_0601307800.t1	X	186548	187319	OG0000002	multi	Copy in retained DNA	1752	70	7	1	W06G6.2
C. auriculariae	CAUJ4_0601431800.t1	X	8709492	8711247	OG0000002	multi	Copy in retained DNA	1752	70	7	1	W06G6.2		Reverse transcriptase (RNA-dependent DNA polymerase)
C. auriculariae	CAUJ4_0601431900.t2	X	8711312	8714878	OG0000002	multi	Copy in retained DNA	1752	70	7	1	W06G6.2		Endonuclease-reverse transcriptase;Reverse transcriptase (RNA-dependent DNA polymerase)
C. auriculariae	CAUJ4_0601432000.t1	X	8718884	8720851	OG0056074	single	-	1	1	1	0
C. auriculariae	CAUJ4_0601432100.t1	X	8721146	8724808	OG0000628	multi	Copy in retained DNA	139	3	1	0
C. auriculariae	CAUJ4_0601432200.t1	X	8729170	8734621	OG0003143	multi	Eliminated DNA only	64	2	2	1	T25G3.2	chs-1	Chitin synthase
C. auriculariae	CAUJ4_0601432300.t1	X	8736613	8737022	OG0039261	multi	Eliminated DNA only	2	2	2	0
C. auriculariae	CAUJ4_0601432400.t1	X	8740169	8743498	OG0031373	single	-	3	1	1	0			Immunoglobulin I-set domain;Immunoglobulin I-set domain
C. auriculariae	CAUJ4_0601432500.t1	X	8746894	8749636	OG0001304	multi	Copy in retained DNA	94	2	1	1	K08A8.1a	mek-1	Protein kinase domain
C. auriculariae	CAUJ4_0601432600.t1	X	8755055	8756234	OG0056075	single	-	1	1	1	0
C. auriculariae	CAUJ4_0601432700.t1	X	8758017	8760461	OG0039261	multi	Eliminated DNA only	2	2	2	0
C. auriculariae	CAUJ4_0601432800.t1	X	8765990	8771441	OG0003143	multi	Eliminated DNA only	64	2	2	1	T25G3.2	chs-1	Chitin synthase
C. auriculariae	CAUJ4_0601432900.t2	X	8773233	8775249	OG0056076	single	-	1	1	1	0
C. auriculariae	CAUJ4_0601433000.t1	X	8776165	8777772	OG0015342	multi	Copy in retained DNA	15	15	1	0
C. auriculariae	CAUJ4_0601433100.t1	X	8778761	8782883	OG0056077	single	-	1	1	1	0
C. auriculariae	CAUJ4_0601433200.t1	X	8786070	8786753	OG0056078	single	-	1	1	1	0
C. auriculariae	CAUJ4_0601433300.t1	X	8789396	8793508	OG0039262	multi	Eliminated DNA only	2	2	2	0			Protein kinase domain
C. auriculariae	CAUJ4_0601493800.t2	X	12838498	12845005	OG0016813	multi	Copy in retained DNA	11	11	9	0
C. auriculariae	CAUJ4_0601493900.t1	X	12845098	12849922	OG0016813	multi	Copy in retained DNA	11	11	9	0
C. auriculariae	CAUJ4_0601494000.t1	X	12852217	12854415	OG0016813	multi	Copy in retained DNA	11	11	9	0
C. auriculariae	CAUJ4_0601494100.t1	X	12858022	12858912	OG0016813	multi	Copy in retained DNA	11	11	9	0
C. auriculariae	CAUJ4_0601494200.t1	X	12862100	12866206	OG0039262	multi	Eliminated DNA only	2	2	2	0			Protein kinase domain
C. auriculariae	CAUJ4_0601494300.t2	X	12868509	12869591	OG0016350	multi	Copy in retained DNA	12	11	9	0
C. auriculariae	CAUJ4_0601494400.t1	X	12873910	12876301	OG0026567	multi	Eliminated DNA only	4	4	4	0
C. auriculariae	CAUJ4_0601494500.t1	X	12877678	12879008	OG0023731	multi	Eliminated DNA only	5	5	5	0
C. auriculariae	CAUJ4_0601494600.t1	X	12881129	12883260	OG0001076	multi	Copy in retained DNA	104	5	2	1	R03D7.4	tceb-3	RNA polymerase II transcription factor SIII (Elongin) subunit A
C. auriculariae	CAUJ4_0601494700.t1	X	12891469	12894365	OG0056142	single	-	1	1	1	0
C. auriculariae	CAUJ4_0601494800.t1	X	12894443	12894781	OG0038999	multi	Copy in retained DNA	2	2	1	0
C. auriculariae	CAUJ4_0601494900.t2	X	12894880	12896134	OG0000024	multi	Copy in retained DNA	966	12	3	0
C. auriculariae	CAUJ4_0601495000.t1	X	12896316	12898041	OG0056143	single	-	1	1	1	0
C. auriculariae	CAUJ4_0601495100.t1	X	12898329	12900301	OG0018000	multi	Copy in retained DNA	9	9	1	0
C. auriculariae	CAUJ4_0601495200.t1	X	12901182	12903251	OG0056144	single	-	1	1	1	0			Zinc finger, C3HC4 type (RING finger)
C. auriculariae	CAUJ4_0601495300.t1	X	12905041	12909517	OG0056145	single	-	1	1	1	0
C. auriculariae	CAUJ4_0601495400.t1	X	12911847	12912734	OG0000009	multi	Copy in retained DNA	1512	22	4	1	Y75B12B.1b		Transposase (partial DDE domain)
C. auriculariae	CAUJ4_0601495500.t1	X	12912785	12914026	OG0000009	multi	Copy in retained DNA	1512	22	4	1	Y75B12B.1b		HTH domain in Mos1 transposase
C. auriculariae	CAUJ4_0601495600.t1	X	12917006	12919835	OG0000002	multi	Copy in retained DNA	1752	70	7	1	W06G6.2		Reverse transcriptase (RNA-dependent DNA polymerase)
C. auriculariae	CAUJ4_0601495700.t1	X	12920328	12922418	OG0056146	single	-	1	1	1	0
C. auriculariae	CAUJ4_0601495800.t2	X	12926055	12926489	OG0000009	multi	Copy in retained DNA	1512	22	4	1	Y75B12B.1b		Transposase (partial DDE domain)
C. auriculariae	CAUJ4_0601495900.t1	X	12926598	12929889	OG0039179	multi	Copy in retained DNA	2	2	1	0			TatD related DNase
C. auriculariae	CAUJ4_0601496000.t1	X	12937658	12945627	OG0001041	multi	Copy in retained DNA	106	2	1	1	F27C1.2b
C. auriculariae	CAUJ4_0601496100.t1	X	12946129	12947895	OG0056147	single	-	1	1	1	0
C. auriculariae	CAUJ4_0601496200.t2	X	12948793	12958830	OG0000080	multi	Copy in retained DNA	507	56	3	0
C. auriculariae	CAUJ4_0601496300.t1	X	12955733	12973572	OG0001923	multi	Copy in retained DNA	75	3	2	1	F22F4.2	inx-3	Innexin
C. auriculariae	CAUJ4_0601496400.t1	X	12958852	12967103	OG0000029	multi	Copy in retained DNA	867	54	5	1	F46F5.8
C. auriculariae	CAUJ4_0601496500.t1	X	12978185	12978747	OG0031282	multi	Copy in retained DNA	3	3	2	0
C. auriculariae	CAUJ4_0601496600.t1	X	12980997	12984889	OG0016350	multi	Copy in retained DNA	12	11	9	0
C. auriculariae	CAUJ4_0601496700.t1	X	12984188	12987261	OG0016813	multi	Copy in retained DNA	11	11	9	0
C. auriculariae	CAUJ4_0601496800.t1	X	12988254	12990632	OG0026567	multi	Eliminated DNA only	4	4	4	0
C. auriculariae	CAUJ4_0601496900.t1	X	12992276	12993605	OG0023731	multi	Eliminated DNA only	5	5	5	0
C. auriculariae	CAUJ4_0601497000.t2	X	12997077	12998608	OG0016813	multi	Copy in retained DNA	11	11	9	0
C. auriculariae	CAUJ4_0601497100.t1	X	12999940	13003854	OG0031360	multi	Eliminated DNA only	3	3	3	0
C. auriculariae	CAUJ4_0601497200.t1	X	13009032	13009763	OG0016350	multi	Copy in retained DNA	12	11	9	0
C. auriculariae	CAUJ4_0601497300.t1	X	13012773	13014583	OG0026567	multi	Eliminated DNA only	4	4	4	0
C. auriculariae	CAUJ4_0601497400.t1	X	13016438	13025812	OG0016350	multi	Copy in retained DNA	12	11	9	0
C. auriculariae	CAUJ4_0601497500.t1	X	13033201	13037888	OG0021676	multi	Copy in retained DNA	6	6	4	0
C. auriculariae	CAUJ4_0601497600.t1	X	13065795	13075385	OG0021676	multi	Copy in retained DNA	6	6	4	0
C. auriculariae	CAUJ4_0601497700.t2	X	13096855	13098488	OG0021676	multi	Copy in retained DNA	6	6	4	0
C. auriculariae	CAUJ4_0601497800.t2	X	13114475	13117588	OG0021676	multi	Copy in retained DNA	6	6	4	0
C. auriculariae	CAUJ4_0601497900.t1	X	13145706	13146941	OG0000009	multi	Copy in retained DNA	1512	22	4	1	Y75B12B.1b
C. auriculariae	CAUJ4_0601498000.t1	X	13147564	13148627	OG0023722	multi	Copy in retained DNA	5	5	1	0
C. auriculariae	CAUJ4_0601498100.t2	X	13212515	13214766	OG0031282	multi	Copy in retained DNA	3	3	2	0
C. auriculariae	CAUJ4_0601498200.t1	X	13214979	13215955	OG0014688	single	-	18	1	1	0
C. auriculariae	CAUJ4_0601498300.t1	X	13216095	13216796	OG0000080	multi	Copy in retained DNA	507	56	3	0			Transposase
C. auriculariae	CAUJ4_0601498400.t1	X	13217872	13219694	OG0039267	multi	Eliminated DNA only	2	2	2	0			Regulator of G protein signaling domain
C. auriculariae	CAUJ4_0601498500.t1	X	13223127	13225279	OG0001923	multi	Copy in retained DNA	75	3	2	1	F22F4.2	inx-3	Innexin
C. auriculariae	CAUJ4_0601498600.t1	X	13228667	13229982	OG0023731	multi	Eliminated DNA only	5	5	5	0
C. auriculariae	CAUJ4_0601498700.t1	X	13231219	13233581	OG0001076	multi	Copy in retained DNA	104	5	2	1	R03D7.4	tceb-3	RNA polymerase II transcription factor SIII (Elongin) subunit A
C. auriculariae	CAUJ4_0601498800.t1	X	13236423	13237728	OG0023731	multi	Eliminated DNA only	5	5	5	0
C. auriculariae	CAUJ4_0601498900.t1	X	13239107	13241183	OG0026567	multi	Eliminated DNA only	4	4	4	0
C. auriculariae	CAUJ4_0601499000.t1	X	13243709	13245466	OG0016350	multi	Copy in retained DNA	12	11	9	0
C. auriculariae	CAUJ4_0601499100.t1	X	13247163	13248691	OG0016813	multi	Copy in retained DNA	11	11	9	0
C. auriculariae	CAUJ4_0601499200.t1	X	13251413	13254017	OG0008967	multi	Copy in retained DNA	56	2	1	1	Y71G12B.13
C. auriculariae	CAUJ4_0601499300.t1	X	13258364	13259658	OG0023731	multi	Eliminated DNA only	5	5	5	0
C. auriculariae	CAUJ4_0601499400.t1	X	13271942	13275857	OG0031360	multi	Eliminated DNA only	3	3	3	0
C. auriculariae	CAUJ4_0601499500.t1	X	13278622	13281100	OG0016813	multi	Copy in retained DNA	11	11	9	0
C. auriculariae	CAUJ4_0601499600.t1	X	13281439	13283551	OG0039267	multi	Eliminated DNA only	2	2	2	0			Regulator of G protein signaling domain
C. auriculariae	CAUJ4_0601499700.t1	X	13288234	13289197	OG0000093	multi	Copy in retained DNA	467	5	2	1	W08F4.1		DDE superfamily endonuclease
C. auriculariae	CAUJ4_0601499800.t1	X	13292842	13298475	OG0003783	multi	Copy in retained DNA	62	3	1	1	H19N07.2k	math-33	Ubiquitin carboxyl-terminal hydrolase;MATH domain;ICP0-binding domain of Ubiquitin-specific protease 7;Ubiquitin-specific protease C-terminal
C. auriculariae	CAUJ4_0601579500.t2	X	18351463	18356356	OG0014888	multi	Eliminated DNA only	17	17	17	0
C. auriculariae	CAUJ4_0601579600.t1	X	18356416	18356746	OG0014888	multi	Eliminated DNA only	17	17	17	0
C. auriculariae	CAUJ4_0601579700.t2	X	18356836	18357296	OG0014888	multi	Eliminated DNA only	17	17	17	0
C. auriculariae	CAUJ4_0601579800.t3	X	18357936	18358946	OG0014888	multi	Eliminated DNA only	17	17	17	0
C. auriculariae	CAUJ4_0601579900.t2	X	18359036	18359496	OG0014888	multi	Eliminated DNA only	17	17	17	0
C. auriculariae	CAUJ4_0601580000.t2	X	18359586	18360046	OG0014888	multi	Eliminated DNA only	17	17	17	0
C. auriculariae	CAUJ4_0601580100.t2	X	18360136	18366179	OG0014888	multi	Eliminated DNA only	17	17	17	0
C. auriculariae	CAUJ4_0601580200.t2	X	18370538	18372325	OG0031361	multi	Eliminated DNA only	3	3	3	0
C. auriculariae	CAUJ4_0601580300.t2	X	18377462	18382822	OG0000002	multi	Copy in retained DNA	1752	70	7	1	W06G6.2		MULE transposase domain;Reverse transcriptase (RNA-dependent DNA polymerase)
C. auriculariae	CAUJ4_0601580400.t1	X	18387794	18396349	OG0000005	multi	Copy in retained DNA	1604	10	1	2	F45B8.5;Y20F4.8		Pao retrotransposon peptidase;Reverse transcriptase (RNA-dependent DNA polymerase);Putative peptidase (DUF1758);Family of unknown function (DUF5641);Integrase zinc binding domain;Phlebovirus glycoprotein G2 fusion domain;Protein of unknown function (DUF1759)
C. auriculariae	CAUJ4_0601580500.t1	X	18409101	18411504	OG0031361	multi	Eliminated DNA only	3	3	3	0
C. auriculariae	CAUJ4_0601580600.t1	X	18416470	18421803	OG0014888	multi	Eliminated DNA only	17	17	17	0
C. auriculariae	CAUJ4_0601580700.t2	X	18421858	18425926	OG0014888	multi	Eliminated DNA only	17	17	17	0
C. auriculariae	CAUJ4_0601580800.t2	X	18425981	18427536	OG0014888	multi	Eliminated DNA only	17	17	17	0
C. auriculariae	CAUJ4_0601580900.t1	X	18428415	18433734	OG0014888	multi	Eliminated DNA only	17	17	17	0
C. auriculariae	CAUJ4_0601581000.t1	X	18433889	18434972	OG0000024	multi	Copy in retained DNA	966	12	3	0			Reverse transcriptase (RNA-dependent DNA polymerase)
C. auriculariae	CAUJ4_0601581100.t1	X	18435095	18436324	OG0000024	multi	Copy in retained DNA	966	12	3	0			RNase H-like domain found in reverse transcriptase
C. auriculariae	CAUJ4_0601581200.t1	X	18436636	18437858	OG0014888	multi	Eliminated DNA only	17	17	17	0
C. auriculariae	CAUJ4_0601581300.t1	X	18438050	18439261	OG0001460	multi	Copy in retained DNA	89	11	1	0			Reverse transcriptase (RNA-dependent DNA polymerase)
C. auriculariae	CAUJ4_0601581400.t1	X	18440518	18441357	OG0014888	multi	Eliminated DNA only	17	17	17	0
C. monodelphis	CMONO.g12.t1	I	17579	18261	OG0025795	multi	Eliminated DNA only	5	5	5	0
C. monodelphis	CMONO.g1702.t1	I	9804945	9815696	OG0002492	multi	Copy in retained DNA	68	3	2	1	C50H2.3a	mec-9	Kunitz/Bovine pancreatic trypsin inhibitor domain;Kunitz/Bovine pancreatic trypsin inhibitor domain;EGF-like domain;EGF-like domain
C. monodelphis	CMONO.g1703.t1	I	9816503	9820882	OG0000024	multi	Copy in retained DNA	966	32	1	0			Integrase core domain;RNase H-like domain found in reverse transcriptase;Integrase zinc binding domain;Reverse transcriptase (RNA-dependent DNA polymerase)
C. monodelphis	CMONO.g1704.t1	I	9821991	9823993	OG0023220	multi	Copy in retained DNA	6	6	1	0			MULE transposase domain
C. monodelphis	CMONO.g1705.t2	I	9823125	9832331	OG0000037	multi	Copy in retained DNA	740	26	2	1	K02E2.6		Retrotransposon gag protein;Integrase zinc binding domain;gag-polyprotein putative aspartyl protease;Integrase core domain;RNase H-like domain found in reverse transcriptase
C. monodelphis	CMONO.g1706.t1	I	9833165	9833820	OG0048769	multi	Copy in retained DNA	2	2	1	0
C. monodelphis	CMONO.g1707.t1	I	9835950	9849923	OG0016701	multi	Copy in retained DNA	12	12	4	0
C. monodelphis	CMONO.g1708.t1	I	9850432	9851244	OG0016701	multi	Copy in retained DNA	12	12	4	0
C. monodelphis	CMONO.g1709.t1	I	9851560	9852430	OG0016701	multi	Copy in retained DNA	12	12	4	0
C. monodelphis	CMONO.g1710.t1	I	9859454	9860941	OG0016701	multi	Copy in retained DNA	12	12	4	0
C. monodelphis	CMONO.g1711.t1	I	9860968	9861941	OG0048770	multi	Copy in retained DNA	2	2	1	0
C. monodelphis	CMONO.g1712.t1	I	9862115	9862545	OG0080245	single	-	1	1	1	0
C. monodelphis	CMONO.g1713.t1	I	9864057	9865050	OG0029709	multi	Copy in retained DNA	4	4	2	0
C. monodelphis	CMONO.g1714.t1	I	9865128	9866307	OG0029709	multi	Copy in retained DNA	4	4	2	0
C. monodelphis	CMONO.g1715.t1	I	9866557	9867035	OG0048771	multi	Copy in retained DNA	2	2	1	0
C. monodelphis	CMONO.g1716.t1	I	9867432	9872950	OG0015589	multi	Copy in retained DNA	15	15	1	0
C. monodelphis	CMONO.g1717.t1	I	9875403	9877103	OG0002199	multi	Copy in retained DNA	71	4	2	1	C50H2.2a	egl-47	7tm Chemosensory receptor
C. monodelphis	CMONO.g1718.t1	I	9877335	9878620	OG0002199	multi	Copy in retained DNA	71	4	2	1	C50H2.2a	egl-47
C. monodelphis	CMONO.g1719.t1	I	9878856	9883751	OG0002492	multi	Copy in retained DNA	68	3	2	1	C50H2.3a	mec-9	Kunitz/Bovine pancreatic trypsin inhibitor domain
C. monodelphis	CMONO.g1720.t1	I	9887094	9891220	OG0000037	multi	Copy in retained DNA	740	26	2	1	K02E2.6		RNase H-like domain found in reverse transcriptase;Integrase core domain;Integrase zinc binding domain;Reverse transcriptase (RNA-dependent DNA polymerase)
C. monodelphis	CMONO.g2472.t1	I	18591446	18592638	OG0029715	multi	Copy in retained DNA	4	3	2	1	C02B8.6
C. monodelphis	CMONO.g2473.t1	I	18601425	18628979	OG0025795	multi	Eliminated DNA only	5	5	5	0
C. monodelphis	CMONO.g2474.t1	I	18638975	18639795	OG0025795	multi	Eliminated DNA only	5	5	5	0
C. monodelphis	CMONO.g2475.t2	II	6601	8357	OG0000109	multi	Copy in retained DNA	422	13	2	3	F38E9.4;Y52B11A.19;Y61A9LA.9	hpo-39
C. monodelphis	CMONO.g3166.t1	II	6657303	6657706	OG0080367	single	-	1	1	1	0
C. monodelphis	CMONO.g3167.t1	II	6657771	6658988	OG0023225	multi	Copy in retained DNA	6	6	2	0
C. monodelphis	CMONO.g3168.t1	II	6683831	6685048	OG0023225	multi	Copy in retained DNA	6	6	2	0
C. monodelphis	CMONO.g3169.t1	II	6685148	6692038	OG0000002	multi	Copy in retained DNA	1752	125	1	1	W06G6.2		Reverse transcriptase (RNA-dependent DNA polymerase);Endonuclease-reverse transcriptase
C. monodelphis	CMONO.g3170.t1	II	6692233	6695034	OG0000169	multi	Copy in retained DNA	334	2	1	0
C. monodelphis	CMONO.g3171.t1	II	6699934	6705720	OG0000093	multi	Copy in retained DNA	467	9	2	1	W08F4.1
C. monodelphis	CMONO.g3172.t1	II	6706707	6707376	OG0048788	multi	Copy in retained DNA	2	2	1	0
C. monodelphis	CMONO.g3173.t1	II	6709689	6710766	OG0000093	multi	Copy in retained DNA	467	9	2	1	W08F4.1		DDE superfamily endonuclease
C. monodelphis	CMONO.g3174.t1	II	6713737	6714161	OG0080368	single	-	1	1	1	0
C. monodelphis	CMONO.g3175.t2	II	6717517	6721105	OG0023226	multi	Copy in retained DNA	6	6	1	0
C. monodelphis	CMONO.g3176.t1	II	6724708	6725413	OG0019015	single	-	8	1	1	0
C. monodelphis	CMONO.g3177.t1	II	6730216	6731975	OG0000053	multi	Copy in retained DNA	628	5	2	0			Tc5 transposase C-terminal domain;DDE superfamily endonuclease
C. monodelphis	CMONO.g3178.t1	II	6747630	6748397	OG0000043	multi	Copy in retained DNA	694	4	3	7	C34C12.1;C41D11.1e;T07F8.1;W03H9.1;Y47H9C.9;Y61A9LA.12;ZK686.6	eri-6
C. monodelphis	CMONO.g3179.t1	II	6751945	6753215	OG0000043	multi	Copy in retained DNA	694	4	3	7	C34C12.1;C41D11.1e;T07F8.1;W03H9.1;Y47H9C.9;Y61A9LA.12;ZK686.6	eri-6	Protein of unknown function (DUF1280)
C. monodelphis	CMONO.g3180.t1	II	6755367	6758605	OG0006404	multi	Copy in retained DNA	58	2	1	1	R06F6.1	cdl-1	Histone RNA hairpin-binding protein RNA-binding domain
C. monodelphis	CMONO.g3181.t1	II	6760761	6762990	OG0000533	single	-	156	1	1	0
C. monodelphis	CMONO.g3182.t1	II	6764068	6764581	OG0029718	multi	Copy in retained DNA	4	4	1	0
C. monodelphis	CMONO.g3183.t1	II	6768069	6768519	OG0000053	multi	Copy in retained DNA	628	5	2	0			DDE superfamily endonuclease
C. monodelphis	CMONO.g3184.t1	II	6769560	6770410	OG0004234	multi	Copy in retained DNA	61	2	1	1	Y110A2AR.1		TB2/DP1, HVA22 family
C. monodelphis	CMONO.g3185.t1	II	6773226	6773564	OG0000395	multi	Copy in retained DNA	189	4	1	2	F45H11.2;ZK1010.1	ned-8;ubq-2
C. monodelphis	CMONO.g4492.t1	II	13644566	13644926	OG0021288	multi	Copy in retained DNA	7	7	1	0
C. monodelphis	CMONO.g4493.t1	II	13645787	13647042	OG0000109	multi	Copy in retained DNA	422	13	2	3	F38E9.4;Y52B11A.19;Y61A9LA.9	hpo-39
C. monodelphis	CMONO.g4494.t1	II	13652298	13653842	OG0029719	multi	Copy in retained DNA	4	4	1	0
C. monodelphis	CMONO.g5397.t1	III	16555	18523	OG0000043	multi	Copy in retained DNA	694	4	3	7	C34C12.1;C41D11.1e;T07F8.1;W03H9.1;Y47H9C.9;Y61A9LA.12;ZK686.6	eri-6
C. monodelphis	CMONO.g8390.t1	III	20029877	20030521	OG0025795	multi	Eliminated DNA only	5	5	5	0
C. monodelphis	CMONO.g8391.t1	III	20045152	20045991	OG0025795	multi	Eliminated DNA only	5	5	5	0
C. monodelphis	CMONO.g8392.t2	IV	4503	12344	OG0000076	multi	Copy in retained DNA	533	9	8	0			PIF1-like helicase;Domain of unknown function (DUF6570);Helitron helicase-like domain at N-terminus
C. monodelphis	CMONO.g8393.t2	IV	16087	24056	OG0000076	multi	Copy in retained DNA	533	9	8	0			Domain of unknown function (DUF6570);Helitron helicase-like domain at N-terminus;PIF1-like helicase
C. monodelphis	CMONO.g8394.t1	IV	32736	48394	OG0000076	multi	Copy in retained DNA	533	9	8	0			Domain of unknown function (DUF6570);Helitron helicase-like domain at N-terminus;PIF1-like helicase
C. monodelphis	CMONO.g9906.t1	IV	10949340	10953634	OG0011245	single	-	49	1	1	1	C30G12.7	puf-8	Pumilio-family RNA binding repeat;Pumilio-family RNA binding repeat;Pumilio-family RNA binding repeat;Pumilio-family RNA binding repeat;Pumilio-family RNA binding repeat;Pumilio-family RNA binding repeat;Pumilio-family RNA binding repeat;Pumilio-family RNA binding repeat
C. monodelphis	CMONO.g9907.t1	IV	10953862	10954554	OG0003736	multi	Copy in retained DNA	62	2	1	1	C52D10.3b
C. monodelphis	CMONO.g10734.t1	IV	16260011	16264597	OG0029715	multi	Copy in retained DNA	4	3	2	1	C02B8.6		Zinc finger, C3HC4 type (RING finger)
C. monodelphis	CMONO.g10735.t1	IV	16268227	16269675	OG0000076	multi	Copy in retained DNA	533	9	8	0
C. monodelphis	CMONO.g10736.t1	IV	16274634	16276864	OG0000799	single	-	121	1	1	0
C. monodelphis	CMONO.g10737.t1	IV	16296979	16297681	OG0000769	multi	Copy in retained DNA	122	5	2	3	R06C1.4;R09B3.2;R09B3.3	rbm-3.1;rbm-3.2	RNA recognition motif. (a.k.a. RRM, RBD, or RNP domain)
C. monodelphis	CMONO.g10738.t1	IV	16299799	16300380	OG0000769	multi	Copy in retained DNA	122	5	2	3	R06C1.4;R09B3.2;R09B3.3	rbm-3.1;rbm-3.2	RNA recognition motif. (a.k.a. RRM, RBD, or RNP domain)
C. monodelphis	CMONO.g10739.t1	IV	16301211	16301640	OG0081053	single	-	1	1	1	0
C. monodelphis	CMONO.g10740.t1	IV	16304127	16312797	OG0013643	multi	Copy in retained DNA	25	2	1	0			MYST family zinc finger domain;MOZ/SAS family
C. monodelphis	CMONO.g11168.t2	V	11261	25834	OG0000076	multi	Copy in retained DNA	533	9	8	0			Domain of unknown function (DUF6570);PIF1-like helicase;Helitron helicase-like domain at N-terminus
C. monodelphis	CMONO.g11169.t2	V	40014	48530	OG0000076	multi	Copy in retained DNA	533	9	8	0			Helitron helicase-like domain at N-terminus;Domain of unknown function (DUF6570);PIF1-like helicase
C. monodelphis	CMONO.g11170.t1	V	58835	82474	OG0000076	multi	Copy in retained DNA	533	9	8	0
C. monodelphis	CMONO.g11171.t1	V	91817	113445	OG0000076	multi	Copy in retained DNA	533	9	8	0			Domain of unknown function (DUF6570);Helitron helicase-like domain at N-terminus;PIF1-like helicase
C. monodelphis	CMONO.g11172.t1	V	115068	115746	OG0048878	multi	Eliminated DNA only	2	2	2	0
C. monodelphis	CMONO.g11173.t1	V	117960	119375	OG0048878	multi	Eliminated DNA only	2	2	2	0
C. monodelphis	CMONO.g14041.t1	V	20945108	20945955	OG0036374	multi	Copy in retained DNA	3	3	2	0
C. monodelphis	CMONO.g14042.t1	V	20946002	20947469	OG0081349	single	-	1	1	1	0
C. monodelphis	CMONO.g14043.t1	V	20949449	20957674	OG0003803	multi	Copy in retained DNA	62	2	1	1	F19F10.12	ints-9	Beta-Casp domain;Metallo-beta-lactamase superfamily domain
C. monodelphis	CMONO.g14044.t1	V	20961883	20962449	OG0017328	multi	Copy in retained DNA	10	5	1	0
C. monodelphis	CMONO.g14045.t1	V	20965550	20967002	OG0001846	multi	Copy in retained DNA	77	2	1	1	T28F12.3a	sos-1
C. monodelphis	CMONO.g14046.t1	V	20967703	20968560	OG0036374	multi	Copy in retained DNA	3	3	2	0
C. monodelphis	CMONO.g15321.t1	X	8926087	8927208	OG0081470	single	-	1	1	1	0
C. monodelphis	CMONO.g15322.t1	X	8933072	8933412	OG0019773	multi	Copy in retained DNA	8	8	1	0
C. monodelphis	CMONO.g15323.t1	X	8939766	8941359	OG0000009	multi	Copy in retained DNA	1512	124	1	1	Y75B12B.1b		Transposase (partial DDE domain)
C. monodelphis	CMONO.g16333.t1	X	16016331	16018126	OG0001478	multi	Copy in retained DNA	88	2	1	1	R09F10.3		Mediator complex subunit 27
C. monodelphis	CMONO.g16334.t1	X	16020404	16022319	OG0005746	multi	Copy in retained DNA	59	2	1	1	F32A5.1a	ada-2
C. monodelphis	CMONO.g16335.t1	X	16024226	16026920	OG0081604	single	-	1	1	1	0			HMG (high mobility group) box
C. monodelphis	CMONO.g16336.t1	X	16028288	16030506	OG0081605	single	-	1	1	1	0
C. parvicauda	CPARV.g9008.t1	II	17228611	17233461	OG0000181	multi	Copy in retained DNA	319	3	1	8	C54C8.4;F31F4.1b;F41D3.11;F41D3.7;F46F5.14;T26E4.7;ZK1055.2;ZK1055.4		Protein of unknown function, DUF273
C. parvicauda	CPARV.g9009.t1	II	17238705	17248935	OG0000296	multi	Copy in retained DNA	237	10	1	7	E03H4.4;F02C9.2;F46F5.11;F56H6.7;F56H6.9;T15B7.8b;ZK105.3		STELLO glycosyltransferases;Glycosyl transferase family 11
C. parvicauda	CPARV.g10200.t2	III	9382282	9389105	OG0002179	single	-	71	1	1	1	R13G10.4	cnnm-5	Cyclin M transmembrane N-terminal domain;CBS domain
C. parvicauda	CPARV.g10201.t1	III	9389221	9391664	OG0013758	multi	Copy in retained DNA	25	25	4	0			Putative peptidase (DUF1758)
C. parvicauda	CPARV.g10202.t1	III	9394595	9398493	OG0000559	multi	Copy in retained DNA	151	2	1	3	C41G7.2;M01E11.6;W02B12.7	klp-16;klp-15;klp-17	Kinesin motor domain
C. parvicauda	CPARV.g10203.t2	III	9398424	9399869	OG0013393	multi	Copy in retained DNA	28	28	4	0
C. parvicauda	CPARV.g10204.t1	III	9401034	9406227	OG0017867	multi	Copy in retained DNA	10	10	1	0
C. parvicauda	CPARV.g10205.t1	III	9406535	9408515	OG0021313	multi	Copy in retained DNA	7	7	1	0			3-hydroxyacyl-CoA dehydrogenase, NAD binding domain
C. parvicauda	CPARV.g10206.t1	III	9414376	9415265	OG0017231	multi	Copy in retained DNA	11	11	1	0
C. parvicauda	CPARV.g10207.t1	III	9416788	9417834	OG0002816	single	-	65	1	1	1	H04M03.1	pck-3	Phosphoenolpyruvate carboxykinase C-terminal P-loop domain
C. parvicauda	CPARV.g10208.t1	III	9420196	9422358	OG0001482	single	-	88	1	1	2	F57F4.1;T07D3.9a		Thioesterase superfamily
C. parvicauda	CPARV.g10209.t1	III	9422791	9426603	OG0002691	single	-	66	1	1	1	F20D12.1a	csr-1	Piwi domain
C. parvicauda	CPARV.g10210.t1	III	9427400	9428937	OG0010464	single	-	53	1	1	1	C54G6.1a	madf-6
C. parvicauda	CPARV.g10211.t1	III	9428996	9433512	OG0006693	single	-	58	1	1	1	T26A5.1	wht-6	ABC transporter;ABC-2 type transporter;ABC-2 type transporter
C. parvicauda	CPARV.g10212.t1	III	9433571	9441207	OG0031241	single	-	3	1	1	0
C. parvicauda	CPARV.g10213.t1	III	9441475	9446156	OG0082341	single	-	1	1	1	0			Cullin family;Cullin protein neddylation domain
C. parvicauda	CPARV.g10214.t1	III	9446509	9448278	OG0010455	single	-	53	1	1	1	ZK616.8
C. parvicauda	CPARV.g10215.t1	III	9448821	9451406	OG0003587	single	-	62	1	1	1	R119.7a	rnp-8	RNA recognition motif. (a.k.a. RRM, RBD, or RNP domain)
C. parvicauda	CPARV.g10216.t1	III	9451939	9459321	OG0007897	single	-	57	1	1	1	W03A5.1		Protein tyrosine and serine/threonine kinase
C. parvicauda	CPARV.g10217.t1	III	9459695	9464801	OG0000440	multi	Copy in retained DNA	176	3	1	4	C12D8.1b;C36E6.1b;M01A10.1;ZK418.9a	fubl-1;fubl-3;fubl-4;fubl-2	Domain of unknown function (DUF1897);KH domain;KH domain;KH domain;KH domain
C. parvicauda	CPARV.g10218.t1	III	9465514	9467808	OG0082342	single	-	1	1	1	0
C. parvicauda	CPARV.g10219.t1	III	9468089	9468602	OG0005299	single	-	59	1	1	3	C30A5.5;T14D7.3;ZK795.4	snb-5;snb-6;snb-7	Synaptobrevin
C. parvicauda	CPARV.g10220.t1	III	9468728	9470305	OG0002044	single	-	73	1	1	1	C06A8.6		Leucine-rich repeat;Leucine Rich repeats (2 copies);Leucine Rich repeats (2 copies)
C. parvicauda	CPARV.g10221.t1	III	9470587	9473038	OG0009943	single	-	54	1	1	1	T16H12.11	hal-2
C. parvicauda	CPARV.g10222.t1	III	9474079	9477438	OG0082343	single	-	1	1	1	0
C. parvicauda	CPARV.g10223.t1	III	9477597	9485257	OG0003968	single	-	61	1	1	1	Y65B4BL.2a	deps-1
C. parvicauda	CPARV.g10224.t1	III	9489770	9490993	OG0082344	single	-	1	1	1	0
C. parvicauda	CPARV.g10225.t1	III	9491247	9494990	OG0002563	single	-	67	1	1	1	C10F3.1	cpg-4	Chondroitin proteoglycan 4
C. parvicauda	CPARV.g10226.t1	III	9495222	9499862	OG0002855	multi	Copy in retained DNA	65	2	1	1	C23G10.4b	rpn-2	HEAT repeats;26S proteasome regulatory subunit RPN2 C-terminal domain
C. parvicauda	CPARV.g10227.t2	III	9500329	9505015	OG0008403	single	-	56	1	1	1	H27M09.3	syp-4
C. parvicauda	CPARV.g10228.t1	III	9508394	9521916	OG0004592	single	-	60	1	1	1	F09E8.3a	msh-5	MutS domain V;MutS domain III
C. parvicauda	CPARV.g10229.t1	III	9522179	9522721	OG0082345	single	-	1	1	1	0
C. parvicauda	CPARV.g10230.t1	III	9522945	9524203	OG0001565	single	-	85	1	1	1	R03D7.7	nos-1	Nanos RNA binding domain
C. parvicauda	CPARV.g10231.t1	III	9524560	9527117	OG0002690	single	-	66	1	1	1	C30B5.3	cpb-2	RNA recognition motif;Cytoplasmic polyadenylation element-binding protein ZZ domain
C. parvicauda	CPARV.g10232.t1	III	9527292	9535361	OG0016705	multi	Copy in retained DNA	12	12	1	0			SET domain
C. parvicauda	CPARV.g10233.t1	III	9535546	9538267	OG0001381	multi	Copy in retained DNA	92	21	1	2	R12C12.7;Y74C9A.1	txt-7	Protein of unknown function (DUF1258)
C. parvicauda	CPARV.g10234.t1	III	9539332	9540451	OG0025198	single	-	5	1	1	0
C. parvicauda	CPARV.g10235.t1	III	9540600	9542962	OG0001724	single	-	80	1	1	2	C35E7.8;F36H12.2b	slfl-3;slfl-4
C. parvicauda	CPARV.g10236.t1	III	9544386	9551306	OG0082346	single	-	1	1	1	0
C. parvicauda	CPARV.g10237.t1	III	9557342	9559337	OG0010687	single	-	52	1	1	1	Y6E2A.10
C. parvicauda	CPARV.g10238.t1	III	9566388	9569022	OG0004951	multi	Copy in retained DNA	60	4	1	0
C. parvicauda	CPARV.g10239.t1	III	9569871	9570692	OG0013629	multi	Copy in retained DNA	26	26	2	0
C. parvicauda	CPARV.g10240.t1	III	9573365	9575102	OG0008909	multi	Copy in retained DNA	56	2	1	1	ZK328.4	gcna-1
C. parvicauda	CPARV.g10241.t1	III	9575332	9575978	OG0013758	multi	Copy in retained DNA	25	25	4	0
C. parvicauda	CPARV.g13493.t1	IV	16037146	16039857	OG0013758	multi	Copy in retained DNA	25	25	4	0			Aspartyl protease;Protein of unknown function (DUF1759)
C. parvicauda	CPARV.g576.t1	X	241692	244965	OG0081628	single	-	1	1	1	0			Beta-trefoil DNA-binding domain;LAG1, DNA binding;TIG domain
C. parvicauda	CPARV.g577.t1	X	249792	252509	OG0015278	multi	Copy in retained DNA	16	16	1	0
C. parvicauda	CPARV.g2023.t1	X	8266942	8268015	OG0000080	multi	Copy in retained DNA	507	11	1	0			Transposase;DDE superfamily endonuclease
C. parvicauda	CPARV.g2024.t1	X	8268173	8268924	OG0000029	multi	Copy in retained DNA	867	45	1	1	F46F5.8
C. parvicauda	CPARV.g2025.t1	X	8268999	8274437	OG0000002	multi	Copy in retained DNA	1752	17	1	1	W06G6.2		Reverse transcriptase (RNA-dependent DNA polymerase)
C. parvicauda	CPARV.g2026.t1	X	8274596	8275306	OG0012423	multi	Copy in retained DNA	37	37	1	0
C. parvicauda	CPARV.g2027.t2	X	8277392	8278456	OG0000943	multi	Copy in retained DNA	111	62	16	0
C. parvicauda	CPARV.g2028.t3	X	8278660	8281725	OG0010814	multi	Copy in retained DNA	52	45	3	0
C. parvicauda	CPARV.g2029.t1	X	8282394	8283625	OG0010814	multi	Copy in retained DNA	52	45	3	0
C. parvicauda	CPARV.g2030.t2	X	8284129	8285076	OG0017871	multi	Copy in retained DNA	10	10	1	0
C. parvicauda	CPARV.g2031.t1	X	8287121	8291084	OG0018715	multi	Eliminated DNA only	9	9	9	0
C. parvicauda	CPARV.g2032.t1	X	8292114	8292707	OG0000037	multi	Copy in retained DNA	740	24	3	1	K02E2.6
C. parvicauda	CPARV.g2033.t2	X	8292881	8293992	OG0004675	multi	Copy in retained DNA	60	3	2	1	R144.2a	pcf-11
C. parvicauda	CPARV.g2034.t2	X	8295638	8297922	OG0010814	multi	Copy in retained DNA	52	45	3	0
C. parvicauda	CPARV.g2035.t1	X	8301936	8303959	OG0018715	multi	Eliminated DNA only	9	9	9	0
C. parvicauda	CPARV.g2036.t1	X	8304507	8305264	OG0000943	multi	Copy in retained DNA	111	62	16	0
C. parvicauda	CPARV.g2037.t1	X	8305306	8307061	OG0000943	multi	Copy in retained DNA	111	62	16	0
C. parvicauda	CPARV.g2038.t1	X	8308211	8311033	OG0025834	multi	Eliminated DNA only	5	5	5	0			TLD;Rab-GTPase-TBC domain
C. parvicauda	CPARV.g2039.t1	X	8312397	8314416	OG0018715	multi	Eliminated DNA only	9	9	9	0
C. parvicauda	CPARV.g2040.t1	X	8315640	8317849	OG0018715	multi	Eliminated DNA only	9	9	9	0
C. parvicauda	CPARV.g2041.t1	X	8317993	8319656	OG0000943	multi	Copy in retained DNA	111	62	16	0
C. parvicauda	CPARV.g2042.t1	X	8320882	8322901	OG0018715	multi	Eliminated DNA only	9	9	9	0
C. parvicauda	CPARV.g2043.t1	X	8324266	8327757	OG0025834	multi	Eliminated DNA only	5	5	5	0			TLD;Rab-GTPase-TBC domain
C. parvicauda	CPARV.g2044.t1	X	8328237	8329029	OG0013987	multi	Copy in retained DNA	23	23	3	0
C. parvicauda	CPARV.g2045.t1	X	8329238	8329992	OG0000943	multi	Copy in retained DNA	111	62	16	0
C. parvicauda	CPARV.g2046.t1	X	8330034	8330791	OG0000943	multi	Copy in retained DNA	111	62	16	0
C. parvicauda	CPARV.g2047.t1	X	8331339	8333362	OG0018715	multi	Eliminated DNA only	9	9	9	0
C. parvicauda	CPARV.g2048.t1	X	8340282	8341646	OG0025834	multi	Eliminated DNA only	5	5	5	0
C. parvicauda	CPARV.g2049.t1	X	8341930	8342808	OG0013987	multi	Copy in retained DNA	23	23	3	0
C. parvicauda	CPARV.g2050.t1	X	8343017	8343771	OG0000943	multi	Copy in retained DNA	111	62	16	0
C. parvicauda	CPARV.g2051.t2	X	8343813	8344588	OG0000943	multi	Copy in retained DNA	111	62	16	0
C. parvicauda	CPARV.g2052.t1	X	8345136	8347158	OG0018715	multi	Eliminated DNA only	9	9	9	0
C. parvicauda	CPARV.g2053.t1	X	8351328	8352691	OG0025834	multi	Eliminated DNA only	5	5	5	0
C. parvicauda	CPARV.g2054.t1	X	8352975	8353853	OG0013987	multi	Copy in retained DNA	23	23	3	0
C. parvicauda	CPARV.g2055.t1	X	8354062	8354816	OG0000943	multi	Copy in retained DNA	111	62	16	0
C. parvicauda	CPARV.g2056.t2	X	8354858	8355615	OG0000943	multi	Copy in retained DNA	111	62	16	0
